# Acute AMPK activation does not adequately stimulate insulin signaling in skeletal muscle models of Myotonic Dystrophy Type 1

**DOI:** 10.1101/2025.11.04.686135

**Authors:** Ofosu Adjei-Afriyie, Sally Spendiff, Ricardo Carmona-Martinez, Alexander Manta, Andreas Hentschel, Kelly Ho, Daniel O’Neil, Leanne Dawe, Andreas Roos, Vladimir Ljubicic, Alexander MacKenzie, Aymeric Ravel-Chapuis, Hanns Lochmüller

**Affiliations:** Department of Cellular and Molecular Medicine, University of Ottawa, 451 Smyth Road, Ottawa, Ontario, Canada, K18 HM5; Children’s Hospital of Eastern Ontario Research Institute, 401 Smyth Road, Ottawa, Ontario, Canada, K1H 8L1; The Eric Poulin Centre for Neuromuscular Disease, University of Ottawa, 451 Smyth Road, Ottawa, Ontario, Canada, K18 HM5; Department of Kinesiology, McMaster University, 1280 Main Street West, Hamilton, Ontario, L8S 4K1; Department of Medicine, University of Toronto, 1 King’s College Circle, Toronto, Ontario, Canada, M5S 1A8; Leibniz-Institute for Analytical Science -ISAS-e.V., Otto-Hahn-Strasse 6b, 44227 Dortmund, Germany; Department of Pediatric Neurology, Centre for Neuromuscular Disorders, University Duisburg-Essen, 45147 Essen, Germany; Department of Neurology, Medical Faculty and University Hospital Düsseldorf, Heinrich Heine University, 40225 Düsseldorf, Germany; School of Pharmaceutical Sciences, Univeristy of Ottawa, 451 Smyth Road, Ottawa, Ontario, Canada, K18 HM5; Brain and Mind Research Institute, University of Ottawa, 451 Smyth Road, Ottawa, Ontario, Canada, K18 HM5; Department of Neuropediatrics and Muscle Disorders, Medical Center – University of Freiburg, Faculty of Medicine, Mathildenstr. 1, 79160 Freiburg, Germany; Centro Nacional de Análisis Genómico, Baldiri Reixac 4, 08028 Barcelona, Spain

**Author notes:** Children’s Hospital of Eastern Ontario Research Institute, 401 Smyth Road, Ottawa, Ontario, Canada. To whom correspondence should be addressed: Hanns Lochmüller.

**Keywords:** Myotonic dystrophy type 1 (DM1), exercise, insulin, AMPK, PGC-1α, Akt, AS160, GLUT4

## Abstract

Myotonic Dystrophy Type 1 (DM1) is a multisystemic neuromuscular disorder characterized by skeletal muscle weakness, muscle atrophy, myotonia, cognitive impairments, gastrointestinal complications, and insulin resistance. While insulin resistance is well characterized in type 2 diabetes, its pathomechanism in DM1 remains unclear. Our study aims to elucidate the pathomechanism of insulin resistance in DM1 and how the pathway responds to AMPK stimulation. Proteomic analysis from sedentary wildtype and sedentary HSA-LR mice, a common DM1 mouse model, revealed downregulation of the AMPK-PGC-1α axis. Analysis of sedentary HSA-LR mice and exercised HSA-LR mice revealed activation of the AMPK-PGC-1α axis in exercised animals. To investigate this pathway, we treated WT and HSA-LR mice with the AMPK activator AICAR to examine the impact of AMPK stimulation on insulin signaling in DM1. This revealed impaired responses in the insulin pathway activation in the HSA-LR mice. Next, we examined whether these differences extended to a human model by treating control and DM1 myotubes with insulin and/or AICAR. In DM1 myotubes, both treatments produced dampened responses of key insulin signaling intermediates compared to controls. Taken together, these results suggest impaired activation of insulin signaling pathways in DM1 models and confirm the presence of insulin resistance with an impaired response to acute AMPK stimulation.
