## Supplemental Excel Sheets for "Acute AMPK activation does not adequately stimulate insulin signaling in skeletal muscle models of Myotonic Dystrophy Type 1": 6.pi3k akt sed vs wt.xlsx

### Sheet: Sheet1
Name	Entrez Gene	Identifier	Expr p-value	Expr Log Ratio	Expected	Molecule Type	Location
CDC37	cell division cycle 37, HSP90 cochaperone	Q61081	0.81	0.09	Up	other	Cytoplasm
GYS1	glycogen synthase 1	Q9Z1E4	0.06	0.6	Up	enzyme	Cytoplasm
HSP90AA1	heat shock protein 90 alpha family class A member 1	P07901	0.41	0.26	Up	enzyme	Cytoplasm
HSP90AB1	heat shock protein 90 alpha family class B member 1	P11499	0.07	0.31	Up	enzyme	Cytoplasm
HSP90B1	heat shock protein 90 beta family member 1	P08113	0.11	1.68	Up	other	Cytoplasm
ITGB1	integrin subunit beta 1	P09055	0.83	0.13	Up	transmembrane receptor	Plasma Membrane
LIMS1	LIM zinc finger domain containing 1	Q99JW4	0.3	0.4	- -	other	Plasma Membrane
MAP2K1	mitogen-activated protein kinase kinase 1	P31938	0.86	0.18	Up	kinase	Cytoplasm
PPP2CB	protein phosphatase 2 catalytic subunit beta	P62715	0.18	0.63	Down	phosphatase	Cytoplasm
PPP2R1A	protein phosphatase 2 scaffold subunit Aalpha	Q76MZ3	0.46	0.19	Down	phosphatase	Cytoplasm
PPP2R2A	protein phosphatase 2 regulatory subunit Balpha	Q6P1F6	0.48	-0.44	Down	phosphatase	Cytoplasm
PTPA	protein phosphatase 2 phosphatase activator	P58389	0.15	-1.09	Down	phosphatase	Cytoplasm
RAP1A	RAP1A, member of RAS oncogene family	P62835	0.33	0.58	Up	enzyme	Cytoplasm
RRAS	RAS related	P10833	0.19	-0.52	Up	enzyme	Cytoplasm
YWHAB	tyrosine 3-monooxygenase/tryptophan 5-monooxygenase activation protein beta	Q9CQV8	0.26	0.51	Up	other	Cytoplasm
YWHAE	tyrosine 3-monooxygenase/tryptophan 5-monooxygenase activation protein epsilon	P62259	0.57	0.1	Up	other	Cytoplasm
YWHAG	tyrosine 3-monooxygenase/tryptophan 5-monooxygenase activation protein gamma	P61982	0.6	0.15	Up	other	Cytoplasm
YWHAZ	tyrosine 3-monooxygenase/tryptophan 5-monooxygenase activation protein zeta	P63101	0.65	0.17	Up	enzyme	Cytoplasm
