## Supplemental Excel Sheets for "Acute AMPK activation does not adequately stimulate insulin signaling in skeletal muscle models of Myotonic Dystrophy Type 1": 7.pi3k akt ex vs sed.xlsx

### Sheet: Sheet1
Name	Entrez Gene	Identifier	Expr p-value	Expr Log Ratio	Expected	Molecule Type	Location
CDC37	cell division cycle 37, HSP90 cochaperone	Q61081	0.47	0.37	Up	other	Cytoplasm
GYS1	glycogen synthase 1	Q9Z1E4	0.03	0.88	Up	enzyme	Cytoplasm
HSP90AA1	heat shock protein 90 alpha family class A member 1	P07901	0.06	0.94	Up	enzyme	Cytoplasm
HSP90AB1	heat shock protein 90 alpha family class B member 1	P11499	0.11	0.49	Up	enzyme	Cytoplasm
HSP90B1	heat shock protein 90 beta family member 1	P08113	0.06	2.02	Up	other	Cytoplasm
ITGB1	integrin subunit beta 1	P09055	0.09	0.87	Up	transmembrane receptor	Plasma Membrane
LIMS1	LIM zinc finger domain containing 1	Q99JW4	0.59	-0.29	- -	other	Plasma Membrane
MAP2K1	mitogen-activated protein kinase kinase 1	P31938	0.5	-0.55	Up	kinase	Cytoplasm
PPP2CB	protein phosphatase 2 catalytic subunit beta	P62715	0.1	0.68	Down	phosphatase	Cytoplasm
PPP2R1A	protein phosphatase 2 scaffold subunit Aalpha	Q76MZ3	0.11	0.49	Down	phosphatase	Cytoplasm
PPP2R2A	protein phosphatase 2 regulatory subunit Balpha	Q6P1F6	0.57	-0.38	Down	phosphatase	Cytoplasm
PTPA	protein phosphatase 2 phosphatase activator	P58389	0.35	0.31	Down	phosphatase	Cytoplasm
RAP1A	RAP1A, member of RAS oncogene family	P62835	0.04	1.14	Up	enzyme	Cytoplasm
RRAS	RAS related	P10833	0.09	0.66	Up	enzyme	Cytoplasm
YWHAB	tyrosine 3-monooxygenase/tryptophan 5-monooxygenase activation protein beta	Q9CQV8	0.02	1.6	Up	other	Cytoplasm
YWHAE	tyrosine 3-monooxygenase/tryptophan 5-monooxygenase activation protein epsilon	P62259	0.13	0.21	Up	other	Cytoplasm
YWHAG	tyrosine 3-monooxygenase/tryptophan 5-monooxygenase activation protein gamma	P61982	0.14	0.41	Up	other	Cytoplasm
YWHAZ	tyrosine 3-monooxygenase/tryptophan 5-monooxygenase activation protein zeta	P63101	0.02	0.88	Up	enzyme	Cytoplasm
