## Supplemental Excel Sheets for "Acute AMPK activation does not adequately stimulate insulin signaling in skeletal muscle models of Myotonic Dystrophy Type 1": 8.glut4 translocation sed vs wt.xlsx

### Sheet: Sheet1
Name	Entrez Gene	Identifier	Expr p-value	Expr Log Ratio	Expected	Molecule Type	Location
SLC2A4	solute carrier family 2 member 4	P14142	0.06	2.82	Up	transporter	Plasma Membrane
TUBA8	tubulin alpha 8	Q9JJZ2	0.07	0.61	Up	other	Cytoplasm
MYH9	myosin heavy chain 9	Q8VDD5	0.14	0.44	Up	enzyme	Cytoplasm
PRKAB2	protein kinase AMP-activated non-catalytic subunit beta 2	Q6PAM0	0.24	-0.94	Up	kinase	Cytoplasm
YWHAB	tyrosine 3-monooxygenase/tryptophan 5-monooxygenase activation protein beta	Q9CQV8	0.26	0.51	Up	other	Cytoplasm
ACTB	actin beta	P60710	0.42	-0.23	Up	enzyme	Cytoplasm
TUBB6	tubulin beta 6 class V	Q922F4	0.42	0.96	Up	other	Cytoplasm
YWHAE	tyrosine 3-monooxygenase/tryptophan 5-monooxygenase activation protein epsilon	P62259	0.57	0.1	Up	other	Cytoplasm
TUBA1B	tubulin alpha 1b	P05213	0.58	0.14	Up	enzyme	Cytoplasm
YWHAG	tyrosine 3-monooxygenase/tryptophan 5-monooxygenase activation protein gamma	P61982	0.6	0.15	Up	other	Cytoplasm
RAB10	RAB10, member RAS oncogene family	P61027	0.63	0.15	Up	enzyme	Cytoplasm
RAB14	RAB14, member RAS oncogene family	Q91V41	0.63	0.36	Up	enzyme	Cytoplasm
YWHAZ	tyrosine 3-monooxygenase/tryptophan 5-monooxygenase activation protein zeta	P63101	0.65	0.17	Up	enzyme	Cytoplasm
CALM1	calmodulin 1	P0DP26	0.92	0.05	Up	other	Cytoplasm
MYO1C	myosin IC	Q9WTI7	0.93	0.04	Up	enzyme	Cytoplasm
