## Supplemental Excel Sheets for "Acute AMPK activation does not adequately stimulate insulin signaling in skeletal muscle models of Myotonic Dystrophy Type 1": 9.pi3k glut4 translocation ex vs sed.xlsx

### Sheet: Sheet1
Name	Entrez Gene	Identifier	Expr p-value	Expr Log Ratio	Expected	Molecule Type	Location
YWHAZ	tyrosine 3-monooxygenase/tryptophan 5-monooxygenase activation protein zeta	P63101	0.02	0.88	Up	enzyme	Cytoplasm
YWHAB	tyrosine 3-monooxygenase/tryptophan 5-monooxygenase activation protein beta	Q9CQV8	0.02	1.6	Up	other	Cytoplasm
SLC2A4	solute carrier family 2 member 4	P14142	0.04	3.8	Up	transporter	Plasma Membrane
MYH9	myosin heavy chain 9	Q8VDD5	0.04	0.83	Up	enzyme	Cytoplasm
MYO1C	myosin IC	Q9WTI7	0.06	1.69	Up	enzyme	Cytoplasm
RAB14	RAB14, member RAS oncogene family	Q91V41	0.07	1.48	Up	enzyme	Cytoplasm
TUBA8	tubulin alpha 8	Q9JJZ2	0.08	0.64	Up	other	Cytoplasm
RAB10	RAB10, member RAS oncogene family	P61027	0.08	0.4	Up	enzyme	Cytoplasm
TUBB6	tubulin beta 6 class V	Q922F4	0.13	2.03	Up	other	Cytoplasm
TUBA1B	tubulin alpha 1b	P05213	0.13	0.57	Up	enzyme	Cytoplasm
YWHAE	tyrosine 3-monooxygenase/tryptophan 5-monooxygenase activation protein epsilon	P62259	0.13	0.21	Up	other	Cytoplasm
YWHAG	tyrosine 3-monooxygenase/tryptophan 5-monooxygenase activation protein gamma	P61982	0.14	0.41	Up	other	Cytoplasm
CALM1	calmodulin 1	P0DP26	0.15	0.73	Up	other	Cytoplasm
PRKAB2	protein kinase AMP-activated non-catalytic subunit beta 2	Q6PAM0	0.39	-0.37	Up	kinase	Cytoplasm
ACTB	actin beta	P60710	0.52	-0.14	Up	enzyme	Cytoplasm
